# Balanced polymorphism in a floral transcription factor underlies an ancient rhythm of daily sex alternation in avocado

**DOI:** 10.64898/2025.12.22.695989

**Authors:** Jeffrey S. Groh, Marllon Fernando Soares dos Santos, Emmanuel Avila de Dios, Gracie Ackerman, Edwin Solares, Eric Focht, Danelle Seymour, Brandon S. Gaut, Mary Lu Arpaia, Graham Coop

**Affiliations:** Department of Evolution and Ecology, University of California, Davis, CA; Center for Population Biology, University of California, Davis, CA; Miller Institute for Basic Research in Science, University of California, Berkeley, CA; Botany and Plant Sciences Department, University of California, Riverside, CA; University of California, San Diego, CA; University of California, Irvine, CA

## Abstract

In avocado and certain wild relatives in Lauraceae, pollination occurs via a synchronized rhythm of floral sex timing between two hermaphroditic flowering types. A-type plants present female-phase flowers in the morning and male-phase flowers in the afternoon, while B-types show the complementary pattern, a form of heterodichogamy. We map this dimorphism in avocado to a genomic region overlapping a single strong candidate gene, SDMYB, where a dominant haplotype confers A-type flowering. SDMYB belongs to a subgroup of R2R3 MYB transcription factors established as key regulators of floral maturation in diverse species with links to circadian jasmonate signaling. Haplotypes at this locus form an ancient trans-species polymorphism maintained by negative frequency-dependent balancing selection over 44 million years, and they segregate in at least 26 non-avocado species, including in a genus where this mating system has not been reported. Across several species examined, rhythmic diel SDMYB expression is associated with biphasic floral anthesis, and the dominant allele, which contains nonsynonymous changes in conserved functional domains, exhibits a cis-regulated phase delay, corresponding to the delayed 2nd anthesis of A-types. The coupling of dichogamy with diel flower movements, widespread among magnoliids, is a likely precursor to daily forms of heterodichogamy. Absence of the SDMYB polymorphism in true cinnamon, which exhibits a highly similar mating system, suggests the possibility that heterodichogamy has convergently evolved within Lauraceae.
