## Supplementary_Tables for "Balanced polymorphism in a floral transcription factor underlies an ancient rhythm of daily sex alternation in avocado"

### Sheet: S1_RNAseq.sampling.design
		Day1 (marking) (Fls first open on Day 1 are cycle X)						Day2 (sampling) (Fls first opening on Day2 are cycle Y)														Day3 (partial sampling)
	Exact times were varied to capture first anthesis	06:00:00	09:00:00	12:00:00	15:00:00	18:00:00	21:00:00	00:00:00	03:00:00	06:00:00	06:15:00	09:00:00	09:15:00	12:00:00	12:15:00	15:00:00	15:15:00	18:00:00	18:15:00	21:00:00	21:15:00	00:00:00	00:15:00	03:00:00	03:15:00	06:00:00	09:00:00	12:00:00	15:00:00	18:00:00	21:00:00
	replicates (TYPE::REP::CYCL_STRT)
A TREE X 3	A1X::A2X::A3X. AX only sampled in morning	TAG 2 flowers per AX sampling point per sampling unit)								*		*		*		*
	A1Y::A2Y::A3Y. AY sampled morning + afternoon									*		*		*		*		*		*		*		*
B TREE X 3	B1X::B2X::B3X. BX only sampled in morning			TAG 2 flowers per BX sampling point per smapling unit)						*		*
	B1Y::B2Y::B3Y BY only sampled in afternoon													*		*		*		*		*		*
	Female Phase
	Male Phase
	For any timepoint with of overlap between phases, sample phase that is beginning

### Sheet: S2_RNAseq.metadata
sample.ID	species	tree.ID	Type	cycle_start	time	timepoint	timepoint_rain_1hr	timepoint_rain_0.5hr	time_approx	stage	stage_numeric	cycle_pos
20	P. americana	A1	A	Y	2024-04-11 10:16:00	4	10	21	2024-04-11 10:30:00	female_starting	1	1
23	P. americana	A2	A	Y	2024-04-11 10:21:00	4	10	21	2024-04-11 10:30:00	female_starting	1	1
26	P. americana	A3	A	Y	2024-04-11 10:26:00	4	10	21	2024-04-11 10:30:00	female_starting	1	1
29	P. americana	A1	A	Y	2024-04-11 13:02:00	5	13	26	2024-04-11 13:00:00	female_closing	3	2
32	P. americana	A2	A	Y	2024-04-11 13:09:00	5	13	26	2024-04-11 13:00:00	female_closing	3	2
35	P. americana	A3	A	Y	2024-04-11 13:14:00	5	13	26	2024-04-11 13:00:00	female_closing	3	2
38	P. americana	A1	A	Y	2024-04-11 15:01:00	6	15	30	2024-04-11 15:00:00	closed_1	4	3
42	P. americana	A2	A	Y	2024-04-11 15:08:00	6	15	30	2024-04-11 15:00:00	closed_1	4	3
46	P. americana	A3	A	Y	2024-04-11 15:18:00	6	15	30	2024-04-11 15:00:00	closed_1	4	3
40	P. americana	B1	B	Y	2024-04-11 15:05:00	6	15	30	2024-04-11 15:00:00	female_open	2	3
44	P. americana	B2	B	Y	2024-04-11 15:14:00	6	15	30	2024-04-11 15:00:00	female_starting	1	3
48	P. americana	B3	B	Y	2024-04-11 15:20:00	6	15	30	2024-04-11 15:00:00	female_open	2	3
50	P. americana	A1	A	Y	2024-04-11 17:18:00	7	17	35	2024-04-11 17:30:00	closed_1	4	4
53	P. americana	A2	A	Y	2024-04-11 17:23:00	7	17	35	2024-04-11 17:30:00	closed_1	4	4
57	P. americana	A3	A	Y	2024-04-11 17:31:00	7	17	35	2024-04-11 17:30:00	closed_1	4	4
51	P. americana	B1	B	Y	2024-04-11 17:20:00	7	17	35	2024-04-11 17:30:00	female_closing	3	4
55	P. americana	B2	B	Y	2024-04-11 17:27:00	7	17	35	2024-04-11 17:30:00	female_open	2	4
58	P. americana	B3	B	Y	2024-04-11 17:33:00	7	17	35	2024-04-11 17:30:00	female_closing	3	4
59	P. americana	A1	A	Y	2024-04-11 19:31:00	8	20	39	2024-04-11 19:30:00	closed_1	4	5
61	P. americana	A2	A	Y	2024-04-11 19:36:00	8	20	39	2024-04-11 19:30:00	closed_1	4	5
63	P. americana	A3	A	Y	2024-04-11 19:41:00	8	20	39	2024-04-11 19:30:00	closed_1	4	5
60	P. americana	B1	B	Y	2024-04-11 19:33:00	8	20	39	2024-04-11 19:30:00	closed_1	4	5
62	P. americana	B2	B	Y	2024-04-11 19:38:00	8	20	39	2024-04-11 19:30:00	closed_1	4	5
64	P. americana	B3	B	Y	2024-04-11 19:43:00	8	20	39	2024-04-11 19:30:00	closed_1	4	5
65	P. americana	A1	A	Y	2024-04-11 22:31:00	9	23	45	2024-04-11 22:30:00	closed_1	4	6
67	P. americana	A2	A	Y	2024-04-11 22:35:00	9	23	45	2024-04-11 22:30:00	closed_1	4	6
69	P. americana	A3	A	Y	2024-04-11 22:39:00	9	23	45	2024-04-11 22:30:00	closed_1	4	6
66	P. americana	B1	B	Y	2024-04-11 22:33:00	9	23	45	2024-04-11 22:30:00	closed_1	4	6
68	P. americana	B2	B	Y	2024-04-11 22:37:00	9	23	45	2024-04-11 22:30:00	closed_1	4	6
70	P. americana	B3	B	Y	2024-04-11 22:42:00	9	23	45	2024-04-11 22:30:00	closed_1	4	6
71	P. americana	A1	A	Y	2024-04-12 01:31:00	10	26	51	2024-04-12 01:30:00	closed_1	4	7
73	P. americana	A2	A	Y	2024-04-12 01:37:00	10	26	51	2024-04-12 01:30:00	closed_1	4	7
75	P. americana	A3	A	Y	2024-04-12 01:40:00	10	26	51	2024-04-12 01:30:00	closed_1	4	7
72	P. americana	B1	B	Y	2024-04-12 01:34:00	10	26	51	2024-04-12 01:30:00	closed_1	4	7
74	P. americana	B2	B	Y	2024-04-12 01:38:00	10	26	51	2024-04-12 01:30:00	closed_1	4	7
76	P. americana	B3	B	Y	2024-04-12 01:42:00	10	26	51	2024-04-12 01:30:00	closed_1	4	7
1	P. americana	A1	A	X	2024-04-11 04:31:00	1	29	57	2024-04-11 04:30:00	closed_1	4	8
4	P. americana	A2	A	X	2024-04-11 04:36:00	1	29	57	2024-04-11 04:30:00	closed_1	4	8
7	P. americana	A3	A	X	2024-04-11 04:41:00	1	29	57	2024-04-11 04:30:00	closed_1	4	8
3	P. americana	B1	B	X	2024-04-11 04:33:00	1	29	57	2024-04-11 04:30:00	closed_1	4	8
6	P. americana	B2	B	X	2024-04-11 04:39:00	1	29	57	2024-04-11 04:30:00	closed_1	4	8
9	P. americana	B3	B	X	2024-04-11 04:45:00	1	29	57	2024-04-11 04:30:00	closed_1	4	8
10	P. americana	A1	A	X	2024-04-11 07:30:00	2	32	63	2024-04-11 07:30:00	closed_1	4	9
13	P. americana	A2	A	X	2024-04-11 07:34:00	2	32	63	2024-04-11 07:30:00	closed_1	4	9
16	P. americana	A3	A	X	2024-04-11 07:38:00	2	32	63	2024-04-11 07:30:00	closed_1	4	9
12	P. americana	B1	B	X	2024-04-11 07:32:00	2	32	63	2024-04-11 07:30:00	closed_1	4	9
15	P. americana	B2	B	X	2024-04-11 07:36:00	2	32	63	2024-04-11 07:30:00	male_starting	5	9
18	P. americana	B3	B	X	2024-04-11 07:40:00	2	32	63	2024-04-11 07:30:00	closed_1	4	9
12.5	P. americana	B1	B	X	2024-04-11 09:03:00	3	33	66	2024-04-11 09:00:00	male_starting	5	10
15.5	P. americana	B2	B	X	2024-04-11 09:17:00	3	33	66	2024-04-11 09:00:00	male_open	6	10
18.5	P. americana	B3	B	X	2024-04-11 09:06:00	3	33	66	2024-04-11 09:00:00	male_starting	5	10
19	P. americana	A1	A	X	2024-04-11 10:15:00	4	34	69	2024-04-11 10:30:00	closed_1	4	11
22	P. americana	A2	A	X	2024-04-11 10:20:00	4	34	69	2024-04-11 10:30:00	closed_1	4	11
25	P. americana	A3	A	X	2024-04-11 10:25:00	4	34	69	2024-04-11 10:30:00	closed_1	4	11
21	P. americana	B1	B	X	2024-04-11 10:17:00	4	34	69	2024-04-11 10:30:00	male_open	6	11
24	P. americana	B2	B	X	2024-04-11 10:23:00	4	34	69	2024-04-11 10:30:00	male_open	6	11
27	P. americana	B3	B	X	2024-04-11 10:29:00	4	34	69	2024-04-11 10:30:00	male_open	6	11
28	P. americana	A1	A	X	2024-04-11 13:01:00	5	37	74	2024-04-11 13:00:00	male_starting	5	12
31	P. americana	A2	A	X	2024-04-11 13:07:00	5	37	74	2024-04-11 13:00:00	male_starting	5	12
34	P. americana	A3	A	X	2024-04-11 13:12:00	5	37	74	2024-04-11 13:00:00	male_starting	5	12
30	P. americana	B1	B	X	2024-04-11 13:04:00	5	37	74	2024-04-11 13:00:00	male_closing	7	12
33	P. americana	B2	B	X	2024-04-11 13:10:00	5	37	74	2024-04-11 13:00:00	male_closing	7	12
36	P. americana	B3	B	X	2024-04-11 13:16:00	5	37	74	2024-04-11 13:00:00	male_closing	7	12
37	P. americana	A1	A	X	2024-04-11 15:00:00	6	39	78	2024-04-11 15:00:00	male_open	6	13
41	P. americana	A2	A	X	2024-04-11 15:07:00	6	39	78	2024-04-11 15:00:00	male_open	6	13
45	P. americana	A3	A	X	2024-04-11 15:16:00	6	39	78	2024-04-11 15:00:00	male_open	6	13
39	P. americana	B1	B	X	2024-04-11 15:03:00	6	39	78	2024-04-11 15:00:00	male_closing	7	13
43	P. americana	B2	B	X	2024-04-11 15:11:00	6	39	78	2024-04-11 15:00:00	male_closing	7	13
47	P. americana	B3	B	X	2024-04-11 15:19:00	6	39	78	2024-04-11 15:00:00	closed_2	8	13
49	P. americana	A1	A	X	2024-04-11 17:17:00	7	41	83	2024-04-11 17:30:00	male_closing	7	14
52	P. americana	A2	A	X	2024-04-11 17:22:00	7	41	83	2024-04-11 17:30:00	male_closing	7	14
56	P. americana	A3	A	X	2024-04-11 17:30:00	7	41	83	2024-04-11 17:30:00	male_closing	7	14
54	P. americana	B2	B	X	2024-04-11 17:25:00	7	41	83	2024-04-11 17:30:00	closed_2	8	14
15a	M. thunbergii	A1	A	Y	2025-05-02 04:00:00	6				closed_1
15b	M. thunbergii	A1	A	Y	2025-05-02 04:00:00	6				closed_1
16a	M. thunbergii	A1	A	Y	2025-05-02 07:00:00	7				closed_1
16b	M. thunbergii	A1	A	Y	2025-05-02 07:00:00	7				closed_1
18a	M. thunbergii	A1	A	Y	2025-05-02 10:00:00	8				closed_1
18b	M. thunbergii	A1	A	Y	2025-05-02 10:00:00	8				closed_1
19a	M. thunbergii	A1	A	Z	2025-05-02 13:00:00	1				opening_female
19b	M. thunbergii	A1	A	Z	2025-05-02 13:00:00	1				opening_female
21a	M. thunbergii	A1	A	Y	2025-05-02 13:00:00	9				closed_1
21b	M. thunbergii	A1	A	Y	2025-05-02 13:00:00	9				closed_1
22a	M. thunbergii	A1	A	Y	2025-05-02 16:00:00	10				closed_1
22b	M. thunbergii	A1	A	Y	2025-05-02 16:00:00	10				closed_1
23a	M. thunbergii	A1	A	Z	2025-05-02 16:00:00	2				peak_female
23b	M. thunbergii	A1	A	Z	2025-05-02 16:00:00	2				peak_female
25a	M. thunbergii	A1	A	Z	2025-05-02 19:00:00	3				closing_female
25b	M. thunbergii	A1	A	Z	2025-05-02 19:00:00	3				closing_female
26a	M. thunbergii	A1	A	Y	2025-05-02 19:30:00	1				opening_male
26b	M. thunbergii	A1	A	Y	2025-05-02 19:30:00	1				opening_male
28a	M. thunbergii	A1	A	Y	2025-05-02 22:00:00	12				opening_male
28b	M. thunbergii	A1	A	Y	2025-05-02 22:00:00	12				opening_male
29a	M. thunbergii	A1	A	Z	2025-05-02 22:00:00	4				closed_1
29b	M. thunbergii	A1	A	Z	2025-05-02 22:00:00	4				closed_1
30a	M. thunbergii	A1	A	Y	2025-05-03 01:00:00	13				opening_male
30b	M. thunbergii	A1	A	Y	2025-05-03 01:00:00	13				opening_male
31a	M. thunbergii	A1	A	Z	2025-05-03 01:00:00	5				closed_1
31b	M. thunbergii	A1	A	Z	2025-05-03 01:00:00	5				closed_1
c1	P. caerulea	A1	A	Y	2024-06-21 08:12:00	1				opening_female
c5	P. caerulea	A1	A	Y	2024-06-21 11:00:00	2				peak_female
c9	P. caerulea	A1	A	Y	2024-06-21 12:33:00	3				closing_female
c13	P. caerulea	A1	A	X	2024-06-21 12:15:00	4				opening_male
c17	P. caerulea	A1	A	X	2024-06-21 14:53:00	5				peak_male
c21	P. caerulea	A1	A	X	2024-06-21 17:26:00	6				closing_male
c3	P. caerulea	A2	A	Y	2024-06-21 08:44:00	1				opening_female
c7	P. caerulea	A2	A	Y	2024-06-21 11:05:00	2				peak_female
c11	P. caerulea	A2	A	Y	2024-06-21 12:40:00	3				closing_female
c15	P. caerulea	A2	A	X	2024-06-21 12:28:00	4				opening_male
c19	P. caerulea	A2	A	X	2024-06-21 14:58:00	5				peak_male
c23	P. caerulea	A2	A	X	2024-06-21 17:04:00	6				closing_male
c2	P. caerulea	B1	B	X	2024-06-21 08:14:00	1				opening_male
c6	P. caerulea	B1	B	X	2024-06-21 11:03:00	2				peak_male
c10	P. caerulea	B1	B	X	2024-06-21 12:36:00	3				closing_male
c10.2	P. caerulea	B1	B	X	2024-06-21 13:33:00	3.5				closing_male
c14	P. caerulea	B1	B	Y	2024-06-21 13:30:00	4				opening_female
c18	P. caerulea	B1	B	Y	2024-06-21 14:55:00	5				peak_female
c22	P. caerulea	B1	B	Y	2024-06-21 17:24:00	6				closing_female
c4	P. palustris	B2	B	X	2024-06-21 10:06:00	1				opening_male
c8	P. palustris	B2	B	X	2024-06-21 12:45:00	2				peak_male
c12	P. palustris	B2	B	X	2024-06-21 16:08:00	3				closing_male
c16	P. palustris	B2	B	Y	2024-06-21 16:04:00	4				opening_female
c20	P. palustris	B2	B	Y	2024-06-21 17:50:00	5				peak_female
c24	P. palustris	B2	B	Y	2024-06-21 20:50:00	6				closed_1

### Sheet: S3_genome.assemblies
Individual	Source	Haplotype	Contig assembly size (bp)	Average contig length (bp)	N50	SDMYB allele
Persea americana 'Puebla'	South Cove Research & Extension Center	hap1	870015980	1211721	8341478	A2
		hap2	853963863	2333234	7051648	A1
Persea caerulea SCREC F43 7.1	South Cove Research & Extension Center	hap1	1096898323	1019422	2981192	A1
		hap2	1078489287	1222777	3193465	A1
Persea podadenia UCB97.0505.363	Berkeley Botanical Garden	hap1	895766859	2889570	11209945	A2
		hap2	899254933	6761315	25665618	A2
Machilus thunbergii SBG1987.421A	Sonoma Botanical Garden	hap1	952948172	1424436	4790427	A2
		hap2	920579265	1867300	5389526	A1

### Sheet: S4_phylogeny.samples
Taxon	Reference
Warburgia ugandensis	Luo et al. 2024. The chromosome-level genomes of the herbal magnoliids Warburgia ugandensis and Saururus chinensis. Sci Data 11:554. https://doi.org/10.1038/s41597-024-03229-9
Aristolochia californica	Chaturvedi et al. 2024. A draft reference genome assembly of California Pipevine, Aristolochia californica Torr., Journal of Heredity, 115:507–515. https://doi.org/10.1093/jhered/esae023
Saururus chinensis	Luo et al. 2024. The chromosome-level genomes of the herbal magnoliids Warburgia ugandensis and Saururus chinensis. Sci Data 11:554. https://doi.org/10.1038/s41597-024-03229-9
Piper nigrum	Hu et al. 2019. The chromosome-scale reference genome of black pepper provides insight into piperine biosynthesis. Nat Commun 10:4702. https://doi.org/10.1038/s41467-019-12607-6
Myristica yunnanensis	Zhang et al. 2025. Chromosome-level genome assembly of Myristica yunnanensis sheds light on genomic limitations underlying its critically endangered status in China. Plant Diversity 47:843-847. https://doi.org/10.1016/j.pld.2025.08.004.
Annona cherimola	Talavera et al. 2023. Genomics in neglected and underutilized fruit crops: a chromosome-scale genome sequence of cherimola (Annona cherimola). Plants People Planet 5:408-423. https://doi.org/10.1002/ppp3.10366
Mgnolia seiboldii	Xu et al. 2024. The chromosome-scale genome of Magnolia seiboldii K. Koch provides insight into the evolutionary position of magnoliids and seed germination. Molecular Ecology Resources 25:e14030. https://doi.org/10.1111/1755-0998.14030
Liriodendron tulipifera	Liriodendron tulipifera YP108A v1.1, DOE-JGI, http://phytozome-next.jgi.doe.gov/
Chimonanthus salicifolius	Lv et al. 2020. The Chimonanthus salicifolius genome provides insight into magnoliid evolution and flavonoid biosynthesis. The Plant Journal 103:1910-1923. https://doi.org/10.1111/tpj.14874
Sextonia rubra	Schmitt et al. 2024. Low-frequency somatic mutations are heritable in tropical trees Dicorynia guianensis and Sextonia rubra. Proc. Natl. Acad. Sci. 121:e2313312121. https://doi.org/10.1073/pnas.2313312121
Litsea cubeba	Chen et al. 2020. The Litsea genome and the evolution of the laurel family. Nat. Comm. 11:1675. https://doi.org/10.1038/s41467-020-15493-5
Laurus azorica	Branco et al. 2025. An XY chromosome system in Laurus azorica, an endemic dioecious laurel from the Azores. J. Evol. Biol. 38:1008-1015. https://doi.org/10.1093/jeb/voaf032
Lindera megaphylla	Liu et al. 2025. High-quality Lindera megaphylla genome analysis provides insights into genome evolution and allows for the exploration of genes involved in terpenoid biosynthesis. Hort. Res. 12:uhaf116. https://doi.org/10.1093/hr/uhaf116
Lindera aggregata	Shi et al. 2025. Chromosome-level genome assembly of the traditional medicinal plant Lindera aggregata. Scientific Data 12:565. https://doi.org/10.1038/s41597-025-04891-3
Camphora micranthum	Chaw et al. 2019. Stout camphor tree genome fills gaps in understanding of flowering plant genome evolution. Nature Plants 5:63-73. https://doi.org/10.1038/s41477-018-0337-0
Camphora officinarum	Wang et al. 2022. Chromosome-level genome assembly and resequencing of camphor tree (Cinnamomum camphora) provides insight into phylogeny and diversification of terpenoid and triglyceride biosynthesis of Cinnamomum. Hor. Res. 9:uha216. https://doi.org/10.1093/hr/uhac216
Camphora longepaniculata	Yan et al. 2024. Chromosome genome assembly of the Camphora longepaniculata (Gamble) with PacBio and Hi-C sequencing data. Frontiers in Plant Science 15:1372127. https://doi.org/10.3389/fpls.2024.1372127
Umbellularia californica	https://www.ccgproject.org/species/umbellularia-californica-california-bay
Cinnamomum verum	Chen et al. 2020. The Litsea genome and the evolution of the laurel family. Nat. Comm. 11:1675. https://doi.org/10.1038/s41467-020-15493-5
Cinnamomum chago	Tao et al. 2024. Chromosome-level genome assembly of the threatened resource plant Cinnamomum chago. Scientific Data 11:447. https://doi.org/10.1038/s41597-024-03293-1
Cinnamomum burmannii	Li et al. 2022. Genome assembly provided new insights into the Cinnamomum burmannii evolution and D-borneol biosynthesis differences between chemotypes. Industrial Crops and Products 186:115181. https://doi.org/10.1016/j.indcrop.2022.115181
Persea indica	University of California Botanical Garden, Berkeley, CA, accession no. 2014.0527
Persea caerulea	UC South Cove Research and Extension Center, Field 43 Tree 7.1
Persea lingue	University of California Botanical Garden, Berkeley, CA, accession no. 83.0778
Persea podadenia	University of California Botanical Garden, Berkeley, CA, accession no. 97.0505
Persea palustris	University of California Botanical Garden, Berkeley, CA, accession no. 92.001
Persea donnell-smithii	Solares et al. 2023. Insights into the domestication of avocado and potential genetic contributors to heterodichogamy. G3 Genes|Genomes|Genetics 13:jkac323. https://doi.org/10.1093/g3journal/jkac323
Persea hintonii	Solares et al. 2023. Insights into the domestication of avocado and potential genetic contributors to heterodichogamy. G3 Genes|Genomes|Genetics 13:jkac323. https://doi.org/10.1093/g3journal/jkac323
Persea schiedeana	Rendón-Anaya et al. 2019. The avocado genome informs deep angiosperm phylogeny, highlights introgressive hybridization, and reveals pathogen-influenced gene space adaptation. Proc. Natl. Acad. Sci. 116:17081-17089. https://doi.org/10.1073/pnas.1822129116
Persea americana	Nath et al. 2022. A haplotype-resolved chromosomal level avocado genome allows analysis of novel avocado genes. Hort. Res. 9: uhac157. https://doi.org/10.1093/hr/uhac157
Alseodaphnopsis petioloaris	Chen et al. 2020. The Litsea genome and the evolution of the laurel family. Nat. Comm. 11:1675. https://doi.org/10.1038/s41467-020-15493-5
Alseodaphnopsis hainanensis	Chen et al. 2020. The Litsea genome and the evolution of the laurel family. Nat. Comm. 11:1675. https://doi.org/10.1038/s41467-020-15493-5
Machilus thunbergii	Sonoma Botanical Garden, Glen Ellen, CA, accession no. 1987.421A
Mcahilus salicina	Chen et al. 2020. The Litsea genome and the evolution of the laurel family. Nat. Comm. 11:1675. https://doi.org/10.1038/s41467-020-15493-5
Dehaasia hainanensis	Chen et al. 2020. The Litsea genome and the evolution of the laurel family. Nat. Comm. 11:1675. https://doi.org/10.1038/s41467-020-15493-5
Phoebe bournei	Chen et al. 2020. The Phoebe genome sheds light on the evolution of magnoliids. Hort. Res. 7:146. https://doi.org/10.1038/s41438-020-00368-z
Phoebe tavoyana	Chen et al. 2020. The Litsea genome and the evolution of the laurel family. Nat. Comm. 11:1675. https://doi.org/10.1038/s41467-020-15493-5
Machilus forestii	Sonoma Botanical Garden, Glen Ellen, CA, accession no. 1990.014A.
Nothaphoebe cavaleriei	Chen et al. 2020. The Litsea genome and the evolution of the laurel family. Nat. Comm. 11:1675. https://doi.org/10.1038/s41467-020-15493-5
Phoebe sheareri	Chen et al. 2020. The Litsea genome and the evolution of the laurel family. Nat. Comm. 11:1675. https://doi.org/10.1038/s41467-020-15493-5
Phoebe hunnanensis	Chen et al. 2020. The Litsea genome and the evolution of the laurel family. Nat. Comm. 11:1675. https://doi.org/10.1038/s41467-020-15493-5

### Sheet: S5_fossil.calibrations
Node calibrated	Relevant fossil(s)	Minimum bound (Mya)	Maximum bound (Mya)	Represented species MRCA	MCMCTree prior	Justification	References
Crown age of Magnoliids		151	238		B(1.51, 2.38)	The crown age of Angiosperms is largely unknown (1). We use a range of estimates for crown Magnoliids taken from a recent comprehensive fossil calibration of the angiosperm phylogeny (2), which treated the angiosperm crown group as either 154 or 247 Mya.	(1) Sauquet et al. 2022. J. Exp. Bot. 73: 3840-3853. https://doi.org/10.1093/jxb/erac130.; (2) Zutini et al. 2024. Nature 629: 843-850. https://doi.org/10.1038/s41586-024-07324-0.
Canellales-Piperales divergence	Walkeripoliis gabonensis	125.9	NA	Warburgia ugandensis, Piper nigrum	L(1.259, 0.1, 0.2, 0.025)	Oldest unambiguous Magnoliid fossil, reviewed in Massoni et al. 2015a sets minimum bound. Offset parameter 0.25 chosen such that prior distribution mode roughly corresponds with previous estimates of node age from Massoni et al. 2015b. Distribution has heavy tail to allow MCMC sampling of potential older ages.	Doyle, J.A., Hotton, C.L., and Ward, J.V. 1990. Am. J. Bot. 77: 1544-1557. https://doi.org/10.1002/j.1537-2197.1990.tb11395.x.; Massoni et al. 2015a. Palaeontologia Electronica. 18.1.2FC. https://doi.org/10.26879/435.; Massoni et al. 2015b. BMC Evol. Biol. 15: 49. https://doi.org/10.1186/s12862-015-0320-6
Divergence of Aristolochiaceae from (Saururaceae, Piperaceae)	Hexagyne philippiana	113.2	NA	(Saururus chinensis,Piper nigrum), Aristolochia californica	L(1.132, 0.1, 0.2, 0.025)	Maximum parsimony trees placed Hexagyne philippiana, of Aptian age) in one of three positions, either sister to the clade containing Lactoris Phil., Asaroideae and Aristolochioideae, sister to Lactoris, or sister to the clade of Asaroideae and Aristolochioideae. All three positions imply a minimum bound for the divergence of Aristolochiaceae from (Saururaceae, Piperaceae), so we use the end of th…	Coiffard, C., Mohr, B.A.R., and Bernardes-de-Oliveira, M.E.C. 2014. Taxon 53: 1275-1286.
Saururaceae-Piperaceae divergence	Saururus tuckerae	44.3	NA	Saururus chinensis, Piper nigrum	L(0.443, 0.1, 0.2, 0.025)	reviewed in Massoni et al. 2015	Smith and Stockey, 2007. Am. J. Bot 94:1642-1657. https://doi.org/10.3732/ajb.94.10.1642.; Massoni et al. 2015. Palaeontologia Electronica. palaeo-electronica.org/content/fc-2.
Stem age of Magnoliaceae	Archaeanthus linnenbergeri	96.5	NA	(Liriodendron tulipifera,Magnolia seiboldii), Annona cherimola	L(0.965, 0.1, 0.2, 0.025)	reviewed in Massoni et al. 2015	Dilcher, D.L. and Crane, P.R. 1984. Ann. Miss. Bot. Garden, 71:351-383. https://doi.org/10.2307/2399030.; Doyle, J.A. and Endress, P.K. 2010. J. Sys. Evol, 48:1-35. https://doi.org/10.1111/j.1759-6831.2009.00058.x.; Massoni et al. 2015. Palaeontologia Electronica. palaeo-electronica.org/content/fc-2.
Crown age of Magnoliineae	Endressinia brasiliana	112.6	NA	Myristica yunnanensis, (other Magnoliales)	L(1.126, 0.1, 0.2, 0.025)	reviewed in Massoni et al. 2015	Doyle, J.A. and Endress, P.K. 2010. J. Sys. Evol, 48:1-35.; Massoni et al. 2015. Palaeontologia Electronica. palaeo-electronica.org/content/fc-2.
Crown age of Laurales	Potomacanthus lobatus, Virginianthus calycanthoides	107.7	NA	Chimonanthus salicifolius, P. americana	L(1.077, 0.1, 0.2, 0.025)	reviewed in Massoni et al. 2015	von Balthazar et al. 2007. Am. J. Bot. 94: 2041-2053. https://doi.org/10.3732/ajb.94.12.2041.; Friis et al. 1994. Int. J. Pl. Sci. 155: 772-785. https://doi.org/10.1086/297217.; Massoni et al. 2015a. Palaeontologia Electronica. 18.1.2FC. https://doi.org/10.26879/435.
Divergence of Mezilaureae from Perseeae,(Cinnamomeae, Laureae)					U(01.055, 0.05)	The earliest known fossils with close affinity to Laurceae (e.g. Mauldinia, Virginianthus, Potomacanthus) appear in the early Cenomanian, although their exact relationships to Lauraceae has been debated (Doyle and Endress, 2010). Such fossils subsequently appear increasingly common, suggesting that Lauraceae or close stem groups to Lauraceae were increasingly present in late Cretaceous floras. As…	Doyle and Endress, 2010. JSE 38: 1-35. https://doi.org/10.1111/j.1759-6831.2009.00058.x.
Crown age of Perseeae,(Cinnamomeae, Laureae)					B(0.339, 0.66, 0.025, 0.1)	Huang et al. 2016 give a brief overview of the fossil history of tribe Cinnamomeae. Historically, many specimens from the upper Cretaceous were assigned to Cinnamomum based on superficial leaf morphology, but given homoplasy of the leaf traits within Lauraceae and subsequent analyses, essentially none of these can be unambiguously assigned to a particular genus. Huang et al. 2016 also found using…	Huang et al. 2016. Mol. Phyl. Evol. 96: 33-44. https://doi.org/10.1016/j.ympev.2015.12.007.; Li, J., Qiu, J., Liao, W. et al. Eocene fossil Alseodaphne from Hainan Island of China and its paleoclimatic implications. Sci. China Ser. D-Earth Sci. 52, 1537–1542 (2009). https://doi.org/10.1007/s11430-009-0120-1.; Li et al. 2011. AJB 98: 1520-1536.; Pujana, R. R., Jud, N. A., Wilf, P., & Gandolfo, M. …

### Sheet: S6_divergence.estimates
Crown.node.age	Point.Estimate.MYA	95%.HPD.Interval.MYA
Magnoliids	188.3	156.0, 226.8
Canellales, Piperales	172.6	144.5, 205.6
Aristolochiaceae, (Sauraceae,Piperaceae)	128.4	110.7, 151.1
Sauraceae, Piperaceae	51	43.4, 60.9
Magnoliales, Laurales	181.6	150.5, 218.3
Calycanthaceae, core Laurales	146.2	121.2, 173.9
Mezilaureae, (Perseeae, (Cinnamomeae, Laureae))	93	75.9, 110.3
Perseeae, (Cinnamomeae, Laureae)	61.2	49.2, 72.4
Perseeae	52.2	39.5, 60.2
Cinnamomeae, Laureae	56.1	44.9, 67.0
Cinnamomeae*	50.5	40.1, 61.0
Laureae*	51.1	40.1, 61.9
Persea subg. Eriodaphne	36	26.2, 46.0
* Note these tribes are lacking several genera in our sample, so crown age estimates could increase if unsampled genera are outgroups to represented taxa

### Sheet: S7_SD-loc.genotypes
ID	Species	Type	A1A1.post	A1A2.post	A2A2.post	polymorphic.for.frame.shift	Reference	Data.type	Collection.Source	Accession.number
MTHU_1987_421A (assembly individual)	Machilus thunbergii	A	0	1	0	yes	this study	WGS	Sonoma Botanical Garden, Glen Ellen, CA	1987.421A
PPOD_97.0505.363 (assembly individual)	Persea podadenia	unknown	0	0	1	no	this study	WGS	University of California Botanical Garden, Berkeley, CA	97.0505*
P.caerulea_7.1	Persea caerulea	A	1	0	0	no	this study	WGS	UC South Coast Research and Extension Center, Irvine, CA	Field 43 Tree 7-1
P.caerulea_8.7	Persea caerulea	A	0	1	0	yes	this study	RNA-seq	UC South Coast Research and Extension Center, Irvine, CA	Field 43 Tree 8-7
P.caerulea_7.3	Persea caerulea	B	0	0	1	no	this study	RNA-seq	UC South Coast Research and Extension Center, Irvine, CA	Field 43 Tree 7-3
MFOR_1990_014A	Machilus forestii	unknown	0	1	0	yes	this study	WGS	Sonoma Botanical Garden, Glen Ellen, CA	1990_014A
MFOR_1990_014B	Machilus forestii	unknown	0	1	0	yes	this study	WGS	Sonoma Botanical Garden, Glen Ellen, CA	1990_014B
MFOR_1990_014C	Machilus forestii	unknown	1	7.65459e-09	1.02738e-81	no	this study	WGS	Sonoma Botanical Garden, Glen Ellen, CA	1990_014C
PIND	Persea indica	unknown	1.02841e-84	3.83113e-09	1	no	this study	WGS	University of California Botanical Garden, Berkeley, CA	2014.05
PLIN	Persea lingue	unknown	0	1	0	yes	this study	WGS	University of California Botanical Garden, Berkeley, CA	83.0778
PPAL	Persea palustris	unknown	1.02021e-60	9.72949e-07	0.999999	no	this study	WGS	University of California Botanical Garden, Berkeley, CA	92.001
PPOD	Persea podadenia	unknown	0	1	0	yes	this study	WGS	University of California Botanical Garden, Berkeley, CA	97.0505*	*note same accesion number assigned to multiple different individuals
SRR18503078	Persea donnell-smithii	unknown	0	1.67179e-39	1	no	https://doi.org/10.1093/g3journal/jkac323	WGS
SRR18503079	Persea hintonii	unknown	1.06933e-201	7.24607e-21	1	no	https://doi.org/10.1093/g3journal/jkac323	WGS
SRR8295605	Persea schiedeana	unknown	1.0704e-204	3.62666e-21	1	no	https://doi.org/10.1073/pnas.1822129116	WGS
CRR101285	Phoebe bournei	unknown	1.8717e-232	1	1.90762e-289	yes	https://doi.org/10.1038/s41438-020-00368-z	WGS
SRR10121816	Phoebe tavoyana	unknown	0	1	0	yes	https://doi.org/10.1038/s41467-020-15493-5	WGS
SRR10121817	Phoebe hunanensis	unknown	0	1	0	yes	https://doi.org/10.1038/s41467-020-15493-5	WGS
SRR10121826	Phoebe sheareri	unknown	0	1	0	yes	https://doi.org/10.1038/s41467-020-15493-5	WGS
SRR10121848	Nothaphoebe cavaleriei	unknown	1.08116e-234	3.57727e-24	1	no	https://doi.org/10.1038/s41467-020-15493-5	WGS
SRR10121859	Machilus salicina	unknown	0	1	0	yes	https://doi.org/10.1038/s41467-020-15493-5	WGS
SRR10121869	Dehaasia hainanensis	unknown	0	6.76594e-36	1	no	https://doi.org/10.1038/s41467-020-15493-5	WGS
SRR10121870	Alseodaphnopsis petiolaris	unknown	1.06826e-198	1.44776e-20	1	no	https://doi.org/10.1038/s41467-020-15493-5	WGS
SRR10121871	Alseodaphnopsis hainanensis	unknown	1.10744e-306	2.18404e-31	1	no	https://doi.org/10.1038/s41467-020-15493-5	WGS
SRR15566192	Phoebe neurantha	unknown	9.44728e-13	0.0590455	0.940955	no	https://doi.org/10.1186/s12870-021-03413-8	WGS
SRR15566193	Machilus thunbergii	unknown	9.44728e-13	0.0590455	0.940955	no	https://doi.org/10.1186/s12870-021-03413-8	WGS
SRR15566194	Machilus grijsii	unknown	8.91263e-10	0.111408	0.888592	no	https://doi.org/10.1186/s12870-021-03413-8	WGS
SRR15566195	Phoebe sp. 2207187	unknown	9.74412e-16	0.0304504	0.96955	no	https://doi.org/10.1186/s12870-021-03413-8	WGS
SRR15566196	Machilus breviflora	unknown	0.00396432	0.992071	0.00396432	no	https://doi.org/10.1186/s12870-021-03413-8	WGS
SRR15566198	Alseodaphnopsis sichourensis	unknown	8.01281e-07	0.20032	0.799679	no	https://doi.org/10.1186/s12870-021-03413-8	WGS
SRR15566199	Machilus tenuipilis	unknown	9.44728e-13	0.0590455	0.940955	no	https://doi.org/10.1186/s12870-021-03413-8	WGS
SRR15566200	Machilus kwangtungensis	unknown	1.00408e-24	0.0039222	0.996078	no	https://doi.org/10.1186/s12870-021-03413-8	WGS
SRR15566201	Machilus melanophylla	unknown	3.09806e-11	0.969112	0.0308877	no	https://doi.org/10.1186/s12870-021-03413-8	WGS
SRR15566202	Phoebe lanceolata	unknown	0	1	0	yes	https://doi.org/10.1186/s12870-021-03413-8	WGS
SRR15566203	Alseodaphnopsis petiolaris	unknown	0.000666667	0.333333	0.666	no	https://doi.org/10.1186/s12870-021-03413-8	WGS
SRR15566204	Phoebe puwenensis	unknown	9.74412e-16	0.0304504	0.96955	no	https://doi.org/10.1186/s12870-021-03413-8	WGS
SRR15566205	Machilus minutiflorus	unknown	0.888592	0.111408	8.91263e-10	no	https://doi.org/10.1186/s12870-021-03413-8	WGS
SRR15566206	Machilus bonii	unknown	8.01281e-07	0.20032	0.799679	no	https://doi.org/10.1186/s12870-021-03413-8	WGS
SRR15566207	Machilus robusta	unknown	9.44728e-13	0.0590455	0.940955	no	https://doi.org/10.1186/s12870-021-03413-8	WGS
SRR15566208	Machilus minutiflorus	unknown	8.91263e-10	0.111408	0.888592	no	https://doi.org/10.1186/s12870-021-03413-8	WGS
SRR15566209	Phoebe hunanensis	unknown	8.01281e-07	0.20032	0.799679	no	https://doi.org/10.1186/s12870-021-03413-8	WGS
SRR15566210	Machilus lichuanensis	unknown	7.92863e-06	0.992071	0.00792071	no	https://doi.org/10.1186/s12870-021-03413-8	WGS
SRR15566212	Phoebe sp. wh051	unknown	9.44728e-13	0.0590455	0.940955	no	https://doi.org/10.1186/s12870-021-03413-8	WGS
SRR15566213	Machilus faberi	unknown	9.44728e-13	0.0590455	0.940955	no	https://doi.org/10.1186/s12870-021-03413-8	WGS
SRR15566215	Machilus ichangensis	unknown	1.01057e-33	0.000493441	0.999507	no	https://doi.org/10.1186/s12870-021-03413-8	WGS
SRR15566216	Phoebe neuranthoides	unknown	0.00792071	0.992071	7.92863e-06	no	https://doi.org/10.1186/s12870-021-03413-8	WGS
SRR15566217	Alseodaphnopsis andersonii	unknown	9.44728e-13	0.0590455	0.940955	no	https://doi.org/10.1186/s12870-021-03413-8	WGS
SRR15566218	Machilus versicolora	unknown	0	1	0	yes	https://doi.org/10.1186/s12870-021-03413-8	WGS
SRR15566219	Machilus phoenicis	unknown	0	1	0	yes	https://doi.org/10.1186/s12870-021-03413-8	WGS
SRR15566220	Phoebe glaucophylla	unknown	3.1935e-08	0.999968	3.19031e-05	no	https://doi.org/10.1186/s12870-021-03413-8	WGS
SRR15566221	Phoebe cavaleriei	unknown	8.01281e-07	0.20032	0.799679	no	https://doi.org/10.1186/s12870-021-03413-8	WGS
SRR15566222	Phoebe crassipedicella	unknown	9.44728e-13	0.0590455	0.940955	no	https://doi.org/10.1186/s12870-021-03413-8	WGS
SRR15566223	Machilus chekiangensis	unknown	0	1	0	yes	https://doi.org/10.1186/s12870-021-03413-8	WGS
SRR15566224	Machilus oreophila	unknown	9.74412e-16	0.0304504	0.96955	no	https://doi.org/10.1186/s12870-021-03413-8	WGS
SRR15566225	Phoebe formosana	unknown	0.000666667	0.333333	0.666	no	https://doi.org/10.1186/s12870-021-03413-8	WGS
SRR15566226	Phoebe hunanensis	unknown	8.91263e-10	0.111408	0.888592	no	https://doi.org/10.1186/s12870-021-03413-8	WGS
SRR15566227	Machilus leptophylla	unknown	5.09955e-13	1	5.09445e-10	no	https://doi.org/10.1186/s12870-021-03413-8	WGS
SRR15566228	Machilus calcicola	unknown	0.00792071	0.992071	7.92863e-06	no	https://doi.org/10.1186/s12870-021-03413-8	WGS
SRR15566229	Phoebe chekiangensis	unknown	0	1	0	yes	https://doi.org/10.1186/s12870-021-03413-8	WGS
SRR15566230	Phoebe macrocarpa	unknown	9.44728e-13	0.0590455	0.940955	no	https://doi.org/10.1186/s12870-021-03413-8	WGS
SRR15566231	Phoebe bournei	unknown	1.00408e-24	0.0039222	0.996078	no	https://doi.org/10.1186/s12870-021-03413-8	WGS
SRR15566232	Persea chienkweiensis	unknown	8.01281e-07	0.20032	0.799679	no	https://doi.org/10.1186/s12870-021-03413-8	WGS
SRR15566233	Phoebe calcarea	unknown	9.74412e-16	0.0304504	0.96955	no	https://doi.org/10.1186/s12870-021-03413-8	WGS
SRR15566234	Machilus chayuensis	unknown	1.59675e-05	0.999968	1.59675e-05	no	https://doi.org/10.1186/s12870-021-03413-8	WGS
SRR17731628	Machilus chuanchienensis	unknown	1.07577e-219	1.13902e-22	1	no	https://doi.org/10.3390/genes13122402	WGS
SRR17731631	Machilus rehderi	unknown	1.07793e-225	2.85324e-23	1	no	https://doi.org/10.3390/genes13122402	WGS
SRR14240567	Machilus leptophylla	unknown	0	1	0	yes	https://doi.org/10.1016/j.plasmid.2023.102670	WGS
SRR14066842	Machilus minutiflorus	unknown	1.00906e-30	0.00098541	0.999015	no	https://doi.org/10.1080/23802359.2021.1934143	WGS
SRR13962180	Machilus robusta	unknown	8.01281e-07	0.20032	0.799679	no	https://doi.org/10.1080/23802359.2021.1934160	WGS
SRR15276320	Machilus grijsii	unknown	0	1	0	yes	https://www.ncbi.nlm.nih.gov/bioproject/?term=PRJNA750296	WGS
SRR17153751	Machilus salicina	unknown	0	1	0	yes	https://doi.org/10.1080/23802359.2022.2068981	WGS
SRR22063421	Machilus cicatrosa	unknown	0	1	0	yes	https://www.ncbi.nlm.nih.gov/sra/SRR22063421	WGS
